# Anthropogenic marine debris and its dynamics across peri-urban and urban mangroves on Penang Island, Malaysia

**DOI:** 10.1101/756106

**Authors:** Chee Su Yin, Yee Jean Chai, Danielle Carey, Yusri Yusup, John Barry Gallagher

**Author notes:** Corresponding author. (S.Y. Chee), (J.B. Gallagher). Declarations of interest: none.

## Abstract

Mangroves act as sinks to a variety of anthropogenic marine debris (AMD) forms. However, knowledge of their distribution and accumulation dynamics is limited. To address this shortfall, abundance, sorting, and diversity parameters of AMD were evaluated across the canopy of Penang’s urban and peri-urban mangroves. Two urban and two peri-urban mangroves were sampled at different periods over 2 months, with differences constrained by possible changes in their wind fields, and neap-spring tidal development. Debris were counted and classified across transects parallel to the coastline at progressively higher water marks. Plastics made up most of the AMD across all sites. More AMD was retained in the urban sites, consistent with their larger resident population density. Diversity of debris forms were consistent with the type of land use and population livelihood in each area. The greatest differences in abundance, diversity, and evenness were recorded between the lower tidal zones and the remaining inner transects consistent with sorting towards the coastal edge in favour of plastic items. Overall, differences across transects and sites suggested: 1) the canopy and root structure within the main body of the mangrove efficiently retained debris with little sorting; and 2) debris deposited closer to the edge is increasingly sorted and lost to the water body in favour of smaller plastic items, for a constant wind field and irrespective of neap-spring phases. The findings show that mangrove areas are vulnerable to a constant build of potentially harmful debris with selective leakage and sorting of materials back to the water body closer to their coastal edges. For Penang Island, the study highlights the areas in need of attention and prioritization, lists the types of debris needing proper management, and will aid in the future monitoring, mitigation and/or rehabilitation of these sensitive ecosystems.
