## Supplemental Table 1 for "Anthropogenic marine debris and its dynamics across peri-urban and urban mangroves on Penang Island, Malaysia"

### Sheet: Sheet1
Dissimilarity between urban and peri-urban site
Overall dissimilarity	0.1134						Overall dissimilarity	0.5748						Overall dissimilarity	0.5754						Overall dissimilarity	0.7704						Overall dissimilarity	0.7805						Overall dissimilarity	0.9118
Taxon	Av. dissim	Contrib. %	Cumulative %	Mean FTZ	Mean JEL		Taxon	Av. dissim	Contrib. %	Cumulative %	Mean FTZ	Mean BP		Taxon	Av. dissim	Contrib. %	Cumulative %	Mean FTZ	Mean PA		Taxon	Av. dissim	Contrib. %	Cumulative %	Mean JEL	Mean BP		Taxon	Av. dissim	Contrib. %	Cumulative %	Mean JEL	Mean PA		Taxon	Av. dissim	Contrib. %	Cumulative %	Mean BP	Mean PA
PL01	0.03337	29.43	29.43	6	562		PL22	0.2343	40.76	40.76	98	298		PL20	0.3167	55.04	55.04	26	44		PL22	0.3117	40.46	40.46	453	298		PL20	0.3771	48.31	48.31	30	44		PL20	0.3811	41.8	41.8	3	44
GC01	0.01661	14.65	44.09	84	202		PL07	0.1372	23.87	64.63	254	97		PL04	0.06237	10.84	65.88	117	2		PL07	0.2338	30.35	70.81	2050	97		PL07	0.1311	16.8	65.11	2050	25		PL22	0.3146	34.5	76.3	298	11
PL16	0.01414	12.48	56.56	248	1340		PL04	0.05742	9.99	74.62	117	16		PL07	0.06196	10.77	76.65	254	25		PL04	0.0962	12.49	83.3	995	16		PL04	0.1026	13.14	78.25	995	2		GC01	0.07775	8.527	84.82	8	21
PL07	0.0128	11.29	67.86	254	2050		PL02	0.04417	7.684	82.3	112	198		PL19	0.0358	6.223	82.87	4	14		PL02	0.07869	10.21	93.51	559	198		GC01	0.05167	6.62	84.87	202	21		PL19	0.03949	4.331	89.16	0	14
RB04	0.005882	5.188	73.04	33	5		PL16	0.03345	5.82	88.12	248	169		RB02	0.03232	5.617	88.49	2	13		PL01	0.02214	2.875	96.39	562	20		PL19	0.03949	5.06	89.93	0	14		PL02	0.03706	4.064	93.22	198	20
PL22	0.005509	4.859	77.9	98	453		GC01	0.03256	5.664	93.79	84	8		PL16	0.02679	4.657	93.15	248	30		ME03	0.01316	1.708	98.1	16	50		PL01	0.02841	3.64	93.57	562	2		RB02	0.02575	2.824	96.04	10	13
PL04	0.004975	4.389	82.29	117	995		ME03	0.01124	1.956	95.74	6	50		GC01	0.009685	1.683	94.83	84	21		PL16	0.004094	0.5314	98.63	1340	169		RB02	0.02731	3.499	97.07	55	13		PL07	0.01476	1.619	97.66	97	25
PL02	0.00495	4.366	86.66	112	559		RB04	0.006154	1.071	96.82	33	0		RB04	0.006154	1.069	95.9	33	0		FP04	0.002741	0.3558	98.98	273	18		PL02	0.007747	0.9925	98.06	559	20		ME03	0.008448	0.9265	98.59	50	2
RB05	0.003431	3.026	89.68	27	16		FP04	0.003196	0.556	97.37	42	18		PL22	0.005901	1.026	96.92	98	11		GC01	0.002656	0.3448	99.33	202	8		CL03	0.004792	0.6139	98.68	5	5		CL06	0.004034	0.4424	99.03	9	6
PL20	0.002631	2.321	92.01	26	30		PL20	0.00298	0.5184	97.89	26	3		FP04	0.003278	0.5697	97.49	42	3		ME04	0.002584	0.3354	99.66	6	22		FP04	0.002817	0.361	99.04	273	3		CL03	0.003474	0.381	99.41	5	5
ME07	0.002492	2.198	94.2	21	0		RB05	0.002241	0.3899	98.28	27	7		CL03	0.0027	0.4692	97.96	8	5		PL06	0.001266	0.1644	99.83	438	49		PL16	0.002004	0.2567	99.29	1340	30		ME04	0.002802	0.3073	99.72	22	0
PL06	0.002163	1.908	96.11	45	438		ME04	0.002098	0.365	98.64	3	22		RB05	0.002499	0.4343	98.4	27	1		CL06	0.000416	0.054	99.88	120	9		CL06	0.001859	0.2382	99.53	120	6		ME08	0.0006751	0.07404	99.79	1	2
CL04	0.001565	1.38	97.49	19	16		CL04	0.001828	0.3181	98.96	19	1		ME07	0.002492	0.4331	98.83	21	0		GC02	0.0002964	0.03848	99.92	56	1		ME08	0.0007862	0.1007	99.63	1	2		PL01	0.0003893	0.0427	99.84	20	2
ME09	0.0004695	0.4142	97.91	10	6		ME07	0.001436	0.2498	99.21	21	5		CL06	0.0016	0.2781	99.11	19	6		ME07	0.0001447	0.01879	99.94	0	5		CL01	0.0007096	0.09091	99.72	5	2		PL16	0.0003695	0.04052	99.88	169	30
GC07	0.0004577	0.4037	98.31	9	0		PL01	0.001146	0.1994	99.41	6	20		CL04	0.0009592	0.1667	99.28	19	1		RB05	0.0001262	0.01639	99.95	16	7		PL06	0.0006619	0.08481	99.81	438	9		CL01	0.0002676	0.02935	99.91	5	2
CL03	0.0002981	0.2629	98.57	8	5		CL06	0.0005528	0.09617	99.51	19	9		ME09	0.0005651	0.09821	99.37	10	0		CL03	0.0001056	0.01371	99.97	5	5		ME03	0.0005191	0.0665	99.87	16	2		ME07	0.0001447	0.01587	99.92	5	0
PL11	0.0002299	0.2028	98.78	8	11		GC07	0.0004577	0.07963	99.59	9	0		GC07	0.0004577	0.07955	99.45	9	0		CL01	0.0001056	0.01371	99.98	5	5		GC02	0.0003851	0.04934	99.92	56	0		PL05	0.000139	0.01524	99.94	1	1
RB02	0.0002108	0.1859	98.96	2	55		ME09	0.0004565	0.07941	99.67	10	1		PL06	0.0004319	0.07506	99.53	45	9		RB02	2.292e-05	0.002976	99.98	55	10		PL05	0.0002015	0.02582	99.95	0	1		PL03	0.000139	0.01524	99.95	1	1
RB06	0.0002034	0.1794	99.14	6	0		RB02	0.0003727	0.06485	99.73	2	10		PL11	0.0003616	0.06285	99.59	8	0		PL10	2.075e-05	0.002694	99.99	13	0		PL03	9.98e-05	0.01279	99.96	12	1		CL04	0.000139	0.01524	99.97	1	1
ME08	0.0001936	0.1707	99.31	6	1		PL11	0.0003616	0.06292	99.79	8	0		CL01	0.0003565	0.06196	99.65	4	2		PL11	1.486e-05	0.001929	99.99	11	0		CL04	7.376e-05	0.00945	99.97	16	1		PL04	0.0001022	0.0112	99.98	16	2
GC02	0.0001023	0.09024	99.4	4	56		RB06	0.0002034	0.03539	99.83	6	0		PL02	0.0003118	0.05418	99.71	112	20		PL15	1.228e-05	0.001594	99.99	10	0		RB05	7.376e-05	0.00945	99.98	16	1		PL06	9.715e-05	0.01065	99.99	49	9
PC02	9.041e-05	0.07975	99.48	4	0		ME08	0.0001406	0.02446	99.85	6	1		RB06	0.0002034	0.03536	99.74	6	0		PL20	1.085e-05	0.001409	99.99	30	3		PL18	3.978e-05	0.005097	99.99	18	0		PL18	5.21e-05	0.005714	100	3	0
PL19	9.041e-05	0.07975	99.56	4	0		PL06	0.0001194	0.02077	99.88	45	49		ME03	0.0001996	0.03468	99.78	6	2		CL04	1.024e-05	0.00133	99.99	16	1		PC03	2.763e-05	0.00354	99.99	15	0		RB05	7.01e-06	0.0007687	100	7	1
ME03	7.493e-05	0.06609	99.63	6	16		PC02	9.041e-05	0.01573	99.89	4	0		PL01	0.0001996	0.03468	99.81	6	2		CL02	9.946e-06	0.001291	100	9	0		PL10	2.075e-05	0.002659	99.99	13	0		GC02	5.789e-06	0.0006349	100	1	0
CL01	6.016e-05	0.05307	99.68	4	5		PL19	9.041e-05	0.01573	99.91	4	0		ME08	0.0001996	0.03468	99.85	6	2		PC03	8.123e-06	0.001054	100	15	1		PL11	1.486e-05	0.001904	99.99	11	0		RB07	5.789e-06	0.0006349	100	1	0
PL21	5.086e-05	0.04486	99.73	3	0		PL15	9.041e-05	0.01573	99.92	4	0		PL03	0.0001397	0.02427	99.87	1	1		PL05	5.789e-06	0.0007515	100	0	1		PL15	1.228e-05	0.001573	100	10	0		PC03	5.789e-06	0.0006349	100	1	0
PL18	3.978e-05	0.03509	99.76	0	18		PL18	5.21e-05	0.009064	99.93	0	3		GC02	9.041e-05	0.01571	99.89	4	0		ME06	5.789e-06	0.0007515	100	0	1		CL02	9.946e-06	0.001274	100	9	0		ME09	5.789e-06	0.0006349	100	1	0
CL05	3.697e-05	0.03261	99.79	3	3		PL21	5.086e-05	0.008848	99.94	3	0		PC02	9.041e-05	0.01571	99.9	4	0		ME08	4.226e-06	0.0005485	100	1	1		PL22	6.73e-06	0.0008623	100	453	11		ME06	5.789e-06	0.0006349	100	1	0
PL15	3.605e-05	0.0318	99.82	4	10		CL05	5.086e-05	0.008848	99.95	3	0		PL15	9.041e-05	0.01571	99.92	4	0		ME05	4.226e-06	0.0005485	100	1	1		ME09	4.42e-06	0.0005664	100	6	0		ME05	5.789e-06	0.0006349	100	1	0
ME04	2.529e-05	0.02231	99.85	3	6		PL10	5.086e-05	0.008848	99.96	3	0		PL05	8.912e-05	0.01549	99.93	2	1		PL03	3.236e-06	0.0004201	100	12	1		ME04	4.42e-06	0.0005664	100	6	0		FP04	5.249e-07	5.757e-05	100	18	3
PL05	2.26e-05	0.01994	99.87	2	0		GC02	5.045e-05	0.008776	99.97	4	1		PL21	5.086e-05	0.008839	99.94	3	0		RB04	3.07e-06	0.0003985	100	5	0		RB07	3.07e-06	0.0003933	100	5	0		GC07	0	0	100	0	0
PC01	2.26e-05	0.01994	99.89	2	0		CL03	4.882e-05	0.008493	99.98	8	5		CL05	5.086e-05	0.008839	99.95	3	0		GC04	1.105e-06	0.0001435	100	3	0		RB04	3.07e-06	0.0003933	100	5	0		GC04	0	0	100	0	0
PL17	2.26e-05	0.01994	99.91	2	0		PC01	2.26e-05	0.003932	99.98	2	0		PL10	5.086e-05	0.008839	99.96	3	0		CL05	1.105e-06	0.0001435	100	3	0		GC04	1.105e-06	0.0001416	100	3	0		FP01	0	0	100	0	0
ME10	2.26e-05	0.01994	99.93	2	0		PL17	2.26e-05	0.003932	99.98	2	0		ME04	5.086e-05	0.008839	99.97	3	0		PL18	8.294e-07	0.0001077	100	18	3		CL05	1.105e-06	0.0001416	100	3	0		PL21	0	0	100	0	0
ME06	2.26e-05	0.01994	99.95	2	0		ME10	2.26e-05	0.003932	99.99	2	0		PC03	5.086e-05	0.008839	99.98	3	0		RB07	4.277e-07	5.552e-05	100	5	1		ME05	1.228e-07	1.573e-05	100	1	0		PC04	0	0	100	0	0
FP04	1.745e-05	0.01539	99.96	42	273		PC03	2.233e-05	0.003885	99.99	3	1		PC01	2.26e-05	0.003928	99.98	2	0		ME09	9.216e-08	1.196e-05	100	6	1		GC07	0	0	100	0	0		PC02	0	0	100	0	0
CL06	9.71e-06	0.008564	99.97	19	120		CL01	6.359e-06	0.001106	99.99	4	5		PL17	2.26e-05	0.003928	99.99	2	0		GC07	0	0	100	0	0		FP01	0	0	100	0	0		PC01	0	0	100	0	0
PL10	6.636e-06	0.005853	99.98	3	13		ME05	5.789e-06	0.001007	99.99	0	1		ME10	2.26e-05	0.003928	99.99	2	0		FP01	0	0	100	0	0		PL21	0	0	100	0	0		RB06	0	0	100	0	0
FP01	5.651e-06	0.004984	99.98	1	0		GC04	5.651e-06	0.0009831	99.99	1	0		ME06	2.26e-05	0.003928	99.99	2	0		PL21	0	0	100	0	0		PC04	0	0	100	0	0		PL17	0	0	100	0	0
PC04	5.651e-06	0.004984	99.99	1	0		FP01	5.651e-06	0.0009831	100	1	0		GC04	5.651e-06	0.0009821	100	1	0		PL19	0	0	100	0	0		PC02	0	0	100	0	0		RB04	0	0	100	0	0
PL12	5.651e-06	0.004984	99.99	1	0		PC04	5.651e-06	0.0009831	100	1	0		FP01	5.651e-06	0.0009821	100	1	0		PC02	0	0	100	0	0		PC01	0	0	100	0	0		CL05	0	0	100	0	0
PC03	3.516e-06	0.003102	99.99	3	15		CL02	5.651e-06	0.0009831	100	1	0		PC04	5.651e-06	0.0009821	100	1	0		PC01	0	0	100	0	0		RB06	0	0	100	0	0		ME10	0	0	100	0	0
PL03	3.341e-06	0.002947	100	1	12		PL12	5.651e-06	0.0009831	100	1	0		RB07	5.651e-06	0.0009821	100	1	0		RB06	0	0	100	0	0		PL17	0	0	100	0	0		PL15	0	0	100	0	0
GC04	1.758e-06	0.001551	100	1	3		PL05	5.514e-06	0.0009593	100	2	1		PL12	5.651e-06	0.0009821	100	1	0		PL17	0	0	100	0	0		ME10	0	0	100	0	0		PL12	0	0	100	0	0
CL02	6.031e-07	0.0005319	100	1	9		ME06	5.514e-06	0.0009593	100	2	1		CL02	5.651e-06	0.0009821	100	1	0		ME10	0	0	100	0	0		PL12	0	0	100	0	0		PL11	0	0	100	0	0
RB07	3.907e-07	0.0003446	100	1	5		PL03	8.361e-10	1.455e-07	100	1	1		PL18	0	0	100	0	0		PC04	0	0	100	0	0		ME07	0	0	100	0	0		PL10	0	0	100	0	0
ME05	1.228e-07	0.0001083	100	0	1		RB07	8.361e-10	1.455e-07	100	1	1		ME05	0	0	100	0	0		PL12	0	0	100	0	0		ME06	0	0	100	0	0		CL02	0	0	100	0	0
Dissimilarity between tidal level within site FTZ
Overall dissimilarity	0.4988						Overall dissimilarity	0.3137						Overall dissimilarity	0.1923
Taxon	Av. dissim	Contrib. %	Cumulative %	Mean FTZ_LWL	Mean FTZ_MWL		Taxon	Av. dissim	Contrib. %	Cumulative %	Mean FTZ_LWL	Mean FTZ_HWL		Taxon	Av. dissim	Contrib. %	Cumulative %	Mean FTZ_MWL	Mean FTZ_HWL
PL04	0.1388	27.83	27.83	29	13		PL16	0.07744	24.69	24.69	23	180		PL22	0.06755	35.13	35.13	46	44
PL02	0.08387	16.82	44.65	3	37		PL02	0.04689	14.95	39.64	3	72		PL16	0.06478	33.69	68.82	45	180
PL22	0.0827	16.58	61.23	8	46		PL04	0.04563	14.55	54.19	29	75		PL04	0.02527	13.14	81.97	13	75
GC01	0.04707	9.437	70.66	22	17		GC01	0.04254	13.56	67.75	22	45		PL07	0.009602	4.994	86.96	72	152
FP04	0.03672	7.361	78.03	14	5		FP04	0.02316	7.384	75.13	14	23		PL02	0.005337	2.776	89.74	37	72
PL07	0.02354	4.72	82.75	30	72		PL06	0.02252	7.18	82.31	13	19		RB04	0.005067	2.635	92.37	15	18
RB04	0.01906	3.821	86.57	0	15		ME07	0.01424	4.539	86.85	9	9		CL06	0.003883	2.02	94.39	10	8
ME07	0.01566	3.14	89.71	9	3		GC07	0.01241	3.955	90.81	7	2		PL06	0.002407	1.252	95.64	13	19
GC07	0.01412	2.83	92.54	7	0		RB05	0.005511	1.757	92.56	7	12		FP04	0.001554	0.8084	96.45	5	23
PL06	0.0102	2.046	94.58	13	13		PL15	0.00461	1.47	94.03	4	0		PL20	0.001263	0.657	97.11	3	17
CL06	0.005634	1.13	95.71	1	10		RB04	0.004471	1.425	95.46	0	18		RB05	0.0008438	0.4389	97.55	8	12
PL20	0.00551	1.105	96.82	6	3		ME09	0.003221	1.027	96.48	4	3		PC02	0.000571	0.297	97.84	3	1
PL15	0.00461	0.9242	97.74	4	0		PL07	0.003075	0.9803	97.46	30	152		RB06	0.0004968	0.2584	98.1	0	6
RB05	0.002042	0.4094	98.15	7	8		PL20	0.001497	0.4772	97.94	6	17		CL04	0.0004278	0.2225	98.33	3	13
ME09	0.001623	0.3254	98.48	4	3		RB02	0.001152	0.3674	98.31	2	0		ME03	0.000345	0.1794	98.51	0	5
RB02	0.001152	0.231	98.71	2	0		GC02	0.000914	0.2914	98.6	2	1		PL05	0.0003388	0.1762	98.68	2	0
PC02	0.0007623	0.1528	98.86	0	3		PL22	0.0007654	0.244	98.84	8	44		ME10	0.0003388	0.1762	98.86	2	0
GC02	0.0006123	0.1227	98.98	2	1		CL03	0.0006762	0.2156	99.06	0	7		CL03	0.0002823	0.1468	99	1	7
ME08	0.0006123	0.1227	99.11	2	1		ME08	0.00052	0.1658	99.23	2	3		ME09	0.0002711	0.141	99.15	3	3
PL16	0.0005646	0.1132	99.22	23	45		RB06	0.0004968	0.1584	99.38	0	6		PL10	0.0002159	0.1123	99.26	2	1
CL04	0.0005434	0.1089	99.33	3	3		RB07	0.0002881	0.09185	99.48	1	0		ME04	0.0002159	0.1123	99.37	2	1
PL05	0.0003388	0.06793	99.4	0	2		PC04	0.0002881	0.09185	99.57	1	0		PL11	0.0001712	0.08906	99.46	1	6
ME10	0.0003388	0.06793	99.46	0	2		ME06	0.0002881	0.09185	99.66	1	0		PL21	0.0001242	0.0646	99.52	0	3
PL10	0.0003388	0.06793	99.53	0	2		PC03	0.0001758	0.05604	99.72	1	1		CL05	0.0001242	0.0646	99.59	0	3
ME04	0.0003388	0.06793	99.6	0	2		PC01	0.0001758	0.05604	99.77	1	1		PL19	0.0001242	0.0646	99.65	0	3
ME03	0.0002881	0.05776	99.66	1	0		CL06	0.0001624	0.05179	99.82	1	8		GC01	0.0001147	0.05966	99.71	17	45
PC01	0.0002881	0.05776	99.72	1	0		PL21	0.0001242	0.0396	99.86	0	3		PL03	8.47e-05	0.04405	99.76	1	0
PC04	0.0002881	0.05776	99.77	1	0		CL05	0.0001242	0.0396	99.9	0	3		CL02	8.47e-05	0.04405	99.8	1	0
PL19	0.0002881	0.05776	99.83	1	0		CL01	9.108e-05	0.02904	99.93	1	2		ME06	8.47e-05	0.04405	99.84	1	0
RB07	0.0002881	0.05776	99.89	1	0		PL17	5.52e-05	0.0176	99.95	0	2		GC07	5.52e-05	0.02871	99.87	0	2
CL03	8.47e-05	0.01698	99.91	0	1		PL19	3.398e-05	0.01083	99.96	1	3		PL17	5.52e-05	0.02871	99.9	0	2
PL03	8.47e-05	0.01698	99.92	0	1		PL11	2.826e-05	0.009008	99.97	1	6		ME07	3.391e-05	0.01764	99.92	3	9
CL02	8.47e-05	0.01698	99.94	0	1		FP01	1.38e-05	0.004399	99.97	0	1		PL01	3.199e-05	0.01664	99.94	1	4
PC03	6.038e-05	0.0121	99.95	1	1		GC04	1.38e-05	0.004399	99.98	0	1		GC02	3.012e-05	0.01567	99.95	1	1
PL01	6.038e-05	0.0121	99.96	1	1		PC02	1.38e-05	0.004399	99.98	0	1		PC03	3.012e-05	0.01567	99.97	1	1
ME06	6.038e-05	0.0121	99.98	1	1		PL12	1.38e-05	0.004399	99.99	0	1		GC04	1.38e-05	0.007177	99.97	0	1
PL11	6.038e-05	0.0121	99.99	1	1		PL10	1.38e-05	0.004399	99.99	0	1		FP01	1.38e-05	0.007177	99.98	0	1
CL01	6.038e-05	0.0121	100	1	1		ME04	1.38e-05	0.004399	100	0	1		PC01	1.38e-05	0.007177	99.99	0	1
GC04	0	0	100	0	0		CL04	6.904e-06	0.002201	100	3	13		PL12	1.38e-05	0.007177	100	0	1
FP01	0	0	100	0	0		PL01	4.47e-06	0.001425	100	1	4		ME08	3.768e-06	0.00196	100	1	3
PL21	0	0	100	0	0		ME03	2.562e-06	0.0008169	100	1	5		CL01	3.146e-06	0.001636	100	1	2
PL18	0	0	100	0	0		PL05	0	0	100	0	0		PC04	0	0	100	0	0
RB06	0	0	100	0	0		PL18	0	0	100	0	0		PL18	0	0	100	0	0
PL17	0	0	100	0	0		PL03	0	0	100	0	0		RB07	0	0	100	0	0
CL05	0	0	100	0	0		ME10	0	0	100	0	0		RB02	0	0	100	0	0
PL12	0	0	100	0	0		ME05	0	0	100	0	0		PL15	0	0	100	0	0
ME05	0	0	100	0	0		CL02	0	0	100	0	0		ME05	0	0	100	0	0
Dissimilarity between tidal level within site JEL
Overall dissimilarity	0.4038						Overall dissimilarity	0.6184						Overall dissimilarity	0.0706
Taxon	Av. dissim	Contrib. %	Cumulative %	Mean JEL_LWL	Mean JEL_MWL		Taxon	Av. dissim	Contrib. %	Cumulative %	Mean JEL_LWL	Mean JEL_HWL		Taxon	Av. dissim	Contrib. %	Cumulative %	Mean JEL_MWL	Mean JEL_HWL
PL04	0.15	37.15	37.15	0	513		PL16	0.243	39.29	39.29	19	603		PL16	0.0232	32.88	32.88	721	603
PL16	0.116	28.73	65.88	19	721		PL04	0.09818	15.88	55.17	0	482		FP04	0.01575	22.32	55.2	37	236
PL07	0.04567	11.31	77.19	10	900		PL07	0.07438	12.03	67.2	10	1140		PL02	0.0093	13.18	68.38	190	369
PL01	0.02537	6.284	83.47	0	211		PL02	0.05754	9.305	76.5	0	369		PL04	0.005469	7.751	76.13	513	482
PL02	0.02057	5.096	88.57	0	190		PL01	0.05206	8.419	84.92	0	351		PL01	0.004744	6.724	82.86	211	351
PL06	0.01806	4.472	93.04	0	178		PL22	0.03481	5.629	90.55	0	287		PL22	0.003751	5.317	88.17	166	287
PL22	0.0157	3.89	96.93	0	166		PL06	0.02857	4.62	95.17	0	260		PL07	0.003484	4.938	93.11	900	1140
GC01	0.005814	1.44	98.37	0	101		FP04	0.02354	3.806	98.98	0	236		CL06	0.002773	3.93	97.04	93	27
CL06	0.004929	1.221	99.59	0	93		GC01	0.004311	0.6971	99.67	0	101		PL06	0.0012	1.7	98.74	178	260
FP04	0.0007802	0.1932	99.79	0	37		GC02	0.0007104	0.1149	99.79	0	41		GC02	0.000235	0.333	99.07	15	41
RB02	0.0001647	0.04079	99.83	0	17		RB02	0.0006102	0.09868	99.89	0	38		RB02	0.0001409	0.1996	99.27	17	38
CL04	0.0001282	0.03176	99.86	0	15		CL06	0.0003081	0.04982	99.94	0	27		CL04	0.0001139	0.1615	99.44	15	1
PL20	0.0001282	0.03176	99.89	0	15		PL20	9.508e-05	0.01538	99.95	0	15		GC01	0.0001122	0.159	99.59	101	101
GC02	0.0001282	0.03176	99.92	0	15		PC03	8.283e-05	0.01339	99.97	0	14		PC03	6.965e-05	0.09872	99.69	1	14
ME03	6.896e-05	0.01708	99.94	0	11		PL03	4.226e-05	0.006834	99.97	0	10		PL11	6.896e-05	0.09774	99.79	11	0
PL18	6.896e-05	0.01708	99.96	0	11		PL15	3.423e-05	0.005535	99.98	0	9		PL15	2.597e-05	0.0368	99.83	1	9
PL11	6.896e-05	0.01708	99.97	0	11		RB05	3.423e-05	0.005535	99.98	0	9		ME03	2.554e-05	0.0362	99.86	11	5
RB05	2.793e-05	0.006917	99.98	0	7		PL10	2.071e-05	0.003349	99.99	0	7		PL03	2.491e-05	0.0353	99.9	2	10
CL02	2.052e-05	0.005082	99.99	0	6		PL18	2.071e-05	0.003349	99.99	0	7		ME09	2.052e-05	0.02908	99.93	6	0
PL10	2.052e-05	0.005082	99.99	0	6		ME03	1.056e-05	0.001708	99.99	0	5		PL18	1.409e-05	0.01997	99.95	11	7
ME09	2.052e-05	0.005082	100	0	6		RB04	1.056e-05	0.001708	100	0	5		RB04	1.056e-05	0.01497	99.96	0	5
CL03	5.129e-06	0.00127	100	0	3		ME04	1.056e-05	0.001708	100	0	5		CL02	6.653e-06	0.00943	99.97	6	3
RB07	5.129e-06	0.00127	100	0	3		CL01	6.761e-06	0.001093	100	0	4		ME04	6.227e-06	0.008825	99.98	1	5
PL03	2.28e-06	0.0005646	100	0	2		CL05	3.803e-06	0.000615	100	0	3		CL05	3.803e-06	0.00539	99.99	0	3
GC04	5.699e-07	0.0001412	100	0	1		CL02	3.803e-06	0.000615	100	0	3		CL01	3.405e-06	0.004826	99.99	1	4
PL15	5.699e-07	0.0001412	100	0	1		GC04	1.69e-06	0.0002734	100	0	2		PL20	2.475e-06	0.003507	99.99	15	15
CL01	5.699e-07	0.0001412	100	0	1		CL03	1.69e-06	0.0002734	100	0	2		CL03	9.306e-07	0.001319	100	3	2
ME08	5.699e-07	0.0001412	100	0	1		RB07	1.69e-06	0.0002734	100	0	2		RB07	9.306e-07	0.001319	100	3	2
PC03	5.699e-07	0.0001412	100	0	1		CL04	4.226e-07	6.834e-05	100	0	1		ME08	5.699e-07	0.0008078	100	1	0
ME05	5.699e-07	0.0001412	100	0	1		GC07	0	0	100	0	0		ME05	5.699e-07	0.0008078	100	1	0
ME04	5.699e-07	0.0001412	100	0	1		FP01	0	0	100	0	0		RB05	3.204e-07	0.000454	100	7	9
GC07	0	0	100	0	0		PL05	0	0	100	0	0		GC04	2.972e-07	0.0004213	100	1	2
FP01	0	0	100	0	0		PL21	0	0	100	0	0		PL10	4.331e-10	6.139e-07	100	6	7
PL05	0	0	100	0	0		PL19	0	0	100	0	0		GC07	0	0	100	0	0
PL21	0	0	100	0	0		PC02	0	0	100	0	0		FP01	0	0	100	0	0
PL19	0	0	100	0	0		PC01	0	0	100	0	0		PL05	0	0	100	0	0
PC02	0	0	100	0	0		RB06	0	0	100	0	0		PL21	0	0	100	0	0
PC01	0	0	100	0	0		PL17	0	0	100	0	0		PL19	0	0	100	0	0
RB06	0	0	100	0	0		ME10	0	0	100	0	0		PC02	0	0	100	0	0
PL17	0	0	100	0	0		ME09	0	0	100	0	0		PC01	0	0	100	0	0
RB04	0	0	100	0	0		ME08	0	0	100	0	0		RB06	0	0	100	0	0
CL05	0	0	100	0	0		PL12	0	0	100	0	0		PL17	0	0	100	0	0
ME10	0	0	100	0	0		ME07	0	0	100	0	0		ME10	0	0	100	0	0
PL12	0	0	100	0	0		ME06	0	0	100	0	0		PL12	0	0	100	0	0
ME07	0	0	100	0	0		PL11	0	0	100	0	0		ME07	0	0	100	0	0
PC04	0	0	100	0	0		PC04	0	0	100	0	0		PC04	0	0	100	0	0
ME06	0	0	100	0	0		ME05	0	0	100	0	0		ME06	0	0	100	0	0
Dissimilarity between tidal level within site BP
Overall dissimilarity	0.2013						Overall dissimilarity	0.5687						Overall dissimilarity	0.1453
Taxon	Av. dissim	Contrib. %	Cumulative %	Mean BP_LWL	Mean BP_MWL		Taxon	Av. dissim	Contrib. %	Cumulative %	Mean BP_LWL	Mean BP_HWL		Taxon	Av. dissim	Contrib. %	Cumulative %	Mean BP_MWL	Mean BP_HWL
PL22	0.07558	37.54	37.54	261	22		PL22	0.2572	45.22	45.22	261	15		PL22	0.05392	37.1	37.1	22	15
PL02	0.07501	37.26	74.8	124	28		PL02	0.2223	39.1	84.32	124	46		PL02	0.03907	26.88	63.98	28	46
PL06	0.01527	7.583	82.38	28	9		PL16	0.03071	5.399	89.72	138	13		PL16	0.03121	21.47	85.45	18	13
RB02	0.006925	3.439	85.82	3	4		PL06	0.01851	3.254	92.98	28	12		PL18	0.004782	3.29	88.74	3	0
PL07	0.005309	2.637	88.46	68	12		ME03	0.01428	2.511	95.49	46	1		ME03	0.002583	1.777	90.52	3	1
PL18	0.004782	2.375	90.83	0	3		PL07	0.01163	2.044	97.53	68	17		CL01	0.002125	1.462	91.98	2	0
ME03	0.004717	2.343	93.18	46	3		ME04	0.004345	0.7641	98.3	22	0		ME07	0.002125	1.462	93.44	2	0
ME04	0.004345	2.158	95.33	22	0		PL04	0.002298	0.4042	98.7	16	0		RB02	0.001385	0.9532	94.4	4	3
PL04	0.002298	1.142	96.48	16	0		GC01	0.002115	0.372	99.07	3	3		PL20	0.001344	0.9245	95.32	0	2
CL01	0.001377	0.6841	97.16	3	2		RB02	0.002115	0.372	99.44	3	3		RB05	0.001344	0.9245	96.25	0	2
GC01	0.001377	0.6841	97.84	3	2		PL20	0.001133	0.1992	99.64	1	2		PL07	0.001222	0.841	97.09	12	17
ME07	0.001377	0.6841	98.53	3	2		FP04	0.0007085	0.1246	99.77	15	1		PL01	0.001056	0.7267	97.81	3	2
CL06	0.000791	0.3929	98.92	6	2		RB05	0.0004698	0.08261	99.85	5	2		CL06	0.0007714	0.5308	98.35	2	1
PL01	0.000586	0.2911	99.21	15	3		PL03	0.0003359	0.05907	99.91	0	1		FP04	0.0007714	0.5308	98.88	2	1
GC02	0.0005313	0.2639	99.48	0	1		CL03	0.0002244	0.03947	99.95	5	0		GC02	0.0005313	0.3656	99.24	1	0
ME05	0.0005313	0.2639	99.74	0	1		CL01	8.08e-05	0.01421	99.96	3	0		ME05	0.0005313	0.3656	99.61	1	0
CL03	0.0002244	0.1115	99.85	5	0		ME07	8.08e-05	0.01421	99.98	3	0		PL03	0.0003359	0.2311	99.84	0	1
RB05	0.0002244	0.1115	99.96	5	0		PL01	6.871e-05	0.01208	99.99	15	2		PL06	0.0001556	0.1071	99.95	9	12
PL05	8.978e-06	0.004459	99.97	1	0		PL05	8.978e-06	0.001579	99.99	1	0		GC01	7.888e-05	0.05427	100	2	3
PL20	8.978e-06	0.004459	99.97	1	0		RB07	8.978e-06	0.001579	99.99	1	0		GC07	0	0	100	0	0
ME09	8.978e-06	0.004459	99.98	1	0		ME09	8.978e-06	0.001579	99.99	1	0		GC04	0	0	100	0	0
PC03	8.978e-06	0.004459	99.98	1	0		ME08	8.978e-06	0.001579	100	1	0		FP01	0	0	100	0	0
ME08	8.978e-06	0.004459	99.98	1	0		ME06	8.978e-06	0.001579	100	1	0		PL05	0	0	100	0	0
RB07	8.978e-06	0.004459	99.99	1	0		CL04	8.978e-06	0.001579	100	1	0		PL21	0	0	100	0	0
ME06	8.978e-06	0.004459	99.99	1	0		PC03	8.978e-06	0.001579	100	1	0		PL04	0	0	100	0	0
CL04	8.978e-06	0.004459	100	1	0		CL06	1.225e-07	2.154e-05	100	6	1		CL03	0	0	100	0	0
PL16	2.038e-06	0.001012	100	138	18		GC07	0	0	100	0	0		PL19	0	0	100	0	0
FP04	1.34e-06	0.0006654	100	15	2		GC04	0	0	100	0	0		PC02	0	0	100	0	0
GC07	0	0	100	0	0		GC02	0	0	100	0	0		PC01	0	0	100	0	0
GC04	0	0	100	0	0		FP01	0	0	100	0	0		PL17	0	0	100	0	0
FP01	0	0	100	0	0		PL21	0	0	100	0	0		RB04	0	0	100	0	0
PL21	0	0	100	0	0		PL19	0	0	100	0	0		CL05	0	0	100	0	0
PL19	0	0	100	0	0		PC01	0	0	100	0	0		PL15	0	0	100	0	0
PC01	0	0	100	0	0		PL18	0	0	100	0	0		ME09	0	0	100	0	0
PL03	0	0	100	0	0		PL17	0	0	100	0	0		ME08	0	0	100	0	0
PL17	0	0	100	0	0		RB04	0	0	100	0	0		PL12	0	0	100	0	0
RB04	0	0	100	0	0		CL05	0	0	100	0	0		ME10	0	0	100	0	0
CL05	0	0	100	0	0		ME10	0	0	100	0	0		ME06	0	0	100	0	0
ME10	0	0	100	0	0		PL15	0	0	100	0	0		PL11	0	0	100	0	0
PL15	0	0	100	0	0		PL12	0	0	100	0	0		ME04	0	0	100	0	0
RB06	0	0	100	0	0		RB06	0	0	100	0	0		RB06	0	0	100	0	0
PL12	0	0	100	0	0		PL11	0	0	100	0	0		RB07	0	0	100	0	0
PL11	0	0	100	0	0		ME05	0	0	100	0	0		PL10	0	0	100	0	0
PC02	0	0	100	0	0		PC02	0	0	100	0	0		CL04	0	0	100	0	0
PL10	0	0	100	0	0		PL10	0	0	100	0	0		PC03	0	0	100	0	0
PC04	0	0	100	0	0		PC04	0	0	100	0	0		PC04	0	0	100	0	0
CL02	0	0	100	0	0		CL02	0	0	100	0	0		CL02	0	0	100	0	0
Dissimilarity between tidal level within site PA
Overall dissimilarity	0.9049						Overall dissimilarity	1.13						Overall dissimilarity	0.4153
Taxon	Av. dissim	Contrib. %	Cumulative %	Mean PA_LWL	Mean PA_MWL		Taxon	Av. dissim	Contrib. %	Cumulative %	Mean PA_LWL	Mean PA_HWL		Taxon	Av. dissim	Contrib. %	Cumulative %	Mean PA_MWL	Mean PA_HWL
GC01	0.2872	31.74	31.74	17	4		GC01	0.4551	40.29	40.29	17	0		PL19	0.1724	41.51	41.51	13	1
PL19	0.2031	22.45	54.19	0	13		PL20	0.4268	37.78	78.07	5	24		PL20	0.11	26.49	68	15	24
PL02	0.1689	18.67	72.86	1	13		PL16	0.09434	8.351	86.42	14	7		PL02	0.05653	13.61	81.61	13	6
PL20	0.1034	11.43	84.29	5	15		RB02	0.06171	5.463	91.89	0	7		GC01	0.01923	4.63	86.24	4	0
PL16	0.05932	6.555	90.85	14	9		PL02	0.03001	2.657	94.54	1	6		PL06	0.019	4.576	90.82	5	1
RB02	0.04327	4.782	95.63	0	6		PL07	0.02203	1.95	96.49	10	7		CL01	0.005038	1.213	92.03	0	2
PL07	0.01428	1.578	97.21	10	8		CL03	0.01134	1.003	97.5	0	3		PL01	0.005038	1.213	93.25	0	2
CL03	0.004808	0.5313	97.74	0	2		PL06	0.006983	0.6181	98.11	3	1		PL04	0.004808	1.158	94.4	2	0
PL04	0.004808	0.5313	98.27	0	2		PL01	0.005038	0.446	98.56	0	2		CL06	0.004695	1.13	95.53	3	1
PL22	0.002948	0.3258	98.59	3	5		CL01	0.005038	0.446	99.01	0	2		PL22	0.004473	1.077	96.61	5	3
PL06	0.002948	0.3258	98.92	3	5		FP04	0.005038	0.446	99.45	0	2		PL16	0.004045	0.9739	97.58	9	7
ME03	0.001575	0.174	99.09	1	0		CL06	0.001925	0.1704	99.62	2	1		RB02	0.001633	0.3932	97.98	6	7
CL04	0.001575	0.174	99.27	1	0		CL04	0.001575	0.1394	99.76	1	0		CL03	0.001379	0.3319	98.31	2	3
PL05	0.001202	0.1328	99.4	0	1		ME08	0.001259	0.1115	99.87	0	1		FP04	0.001318	0.3174	98.63	1	2
RB05	0.001202	0.1328	99.53	0	1		PL19	0.001259	0.1115	99.98	0	1		ME03	0.001259	0.3033	98.93	0	1
ME08	0.001202	0.1328	99.67	0	1		PL22	0.0001584	0.01402	100	3	3		PL05	0.001202	0.2894	99.22	1	0
PL03	0.001202	0.1328	99.8	0	1		ME03	1.76e-05	0.001558	100	1	1		RB05	0.001202	0.2894	99.51	1	0
FP04	0.001202	0.1328	99.93	0	1		GC07	0	0	100	0	0		PL03	0.001202	0.2894	99.8	1	0
CL06	0.0006071	0.06709	100	2	3		GC02	0	0	100	0	0		PL07	0.0008369	0.2015	100	8	7
GC07	0	0	100	0	0		FP01	0	0	100	0	0		ME08	6.723e-07	0.0001619	100	1	1
GC02	0	0	100	0	0		PL05	0	0	100	0	0		GC07	0	0	100	0	0
FP01	0	0	100	0	0		PL21	0	0	100	0	0		GC02	0	0	100	0	0
PL21	0	0	100	0	0		PL04	0	0	100	0	0		FP01	0	0	100	0	0
PC03	0	0	100	0	0		PC03	0	0	100	0	0		PL21	0	0	100	0	0
PC01	0	0	100	0	0		PL18	0	0	100	0	0		PC03	0	0	100	0	0
PL18	0	0	100	0	0		PL03	0	0	100	0	0		PC01	0	0	100	0	0
PL17	0	0	100	0	0		PL17	0	0	100	0	0		PL18	0	0	100	0	0
GC04	0	0	100	0	0		GC04	0	0	100	0	0		GC04	0	0	100	0	0
RB04	0	0	100	0	0		RB05	0	0	100	0	0		PL17	0	0	100	0	0
CL05	0	0	100	0	0		RB04	0	0	100	0	0		RB04	0	0	100	0	0
PL15	0	0	100	0	0		CL05	0	0	100	0	0		CL05	0	0	100	0	0
PL12	0	0	100	0	0		PL15	0	0	100	0	0		PL15	0	0	100	0	0
PL01	0	0	100	0	0		ME09	0	0	100	0	0		ME09	0	0	100	0	0
ME07	0	0	100	0	0		PL12	0	0	100	0	0		PL12	0	0	100	0	0
ME06	0	0	100	0	0		ME07	0	0	100	0	0		ME07	0	0	100	0	0
ME09	0	0	100	0	0		ME06	0	0	100	0	0		ME06	0	0	100	0	0
ME10	0	0	100	0	0		ME10	0	0	100	0	0		ME10	0	0	100	0	0
PL11	0	0	100	0	0		PL11	0	0	100	0	0		PL11	0	0	100	0	0
ME05	0	0	100	0	0		ME05	0	0	100	0	0		ME05	0	0	100	0	0
ME04	0	0	100	0	0		ME04	0	0	100	0	0		ME04	0	0	100	0	0
RB06	0	0	100	0	0		RB06	0	0	100	0	0		RB06	0	0	100	0	0
RB07	0	0	100	0	0		RB07	0	0	100	0	0		RB07	0	0	100	0	0
PL10	0	0	100	0	0		PC01	0	0	100	0	0		PL10	0	0	100	0	0
PC02	0	0	100	0	0		PC02	0	0	100	0	0		PC02	0	0	100	0	0
CL02	0	0	100	0	0		PL10	0	0	100	0	0		CL04	0	0	100	0	0
PC04	0	0	100	0	0		PC04	0	0	100	0	0		PC04	0	0	100	0	0
CL01	0	0	100	0	0		CL02	0	0	100	0	0		CL02	0	0	100	0	0
